# CTCF-RNA interactions orchestrate cell-specific chromatin loop organization

**DOI:** 10.1101/2025.03.19.643339

**Authors:** Kimberly Lucero, Sungwook Han, Pin-Yao Huang, Xiang Qiu, Esteban O. Mazzoni, Danny Reinberg

**Affiliations:** Department of Cell Biology and Regenerative Medicine, New York University Langone Medical Center, New York, NY, USA; Department of Biochemistry and Molecular Pharmacology, New York University Langone Medical Center, New York, NY, USA; Sylvester Comprehensive Cancer Center, Department of Human Genetics, University of Miami Miller School of Medicine, Miami, FL, USA; Howard Hughes Medical Institute, University of Miami Miller School of Medicine, Miami, FL, USA

**Keywords:** CTCF, chromatin loops, genome organization, RNA binding, gene expression, embryonic stem cells, neural progenitor cells

## Abstract

CCCTC-binding factor (CTCF) is essential for chromatin organization. CTCF interacts with endogenous RNAs, and deletion of its ZF1 RNA-binding region (ΔZF1) disrupts chromatin loops in mouse embryonic stem cells (ESCs). However, the functional significance of CTCF-ZF1 RNA interactions during cell differentiation is unknown. Using an ESC-to-neural progenitor cell (NPC) differentiation model, we show that CTCF-ZF1 is crucial for maintaining cell-type-specific chromatin loops. Expression of CTCF-ΔZF1 leads to disrupted loops and dysregulation of genes within these loops, particularly those involved in neuronal development and function. We identified NPC-specific, CTCF-ZF1 interacting RNAs. Truncation of two such coding RNAs, *Podxl* and *Grb10*, disrupted chromatin loops *in cis*, similar to the disruption seen in CTCF-ΔZF1 expressing NPCs. These findings underscore the inherent importance of CTCF-ZF1 RNA interactions in preserving cell-specific genome structure and cellular identity.

**HIGHLIGHTS:**

- CTCF loop anchors induced after differentiation are disrupted in the ΔZF1 RNA-binding mutant.
- Loop loss in the ΔZF1 mutant is independent of its DNA binding and protein interactions.
- Chromatin loop loss is associated with gene dysregulation.
- Truncation of cell-specific, CTCF-ZF1-interacting RNAs disrupts chromatin loops *in cis*.

**GRAPHICAL ABSTRACT:** 
