## Supplementary material for "CTCF-RNA interactions orchestrate cell-specific chromatin loop organization": Table S8

### Sheet: Micro-C read depth
Table S8. Number of Reads in Micro-C Analysis.
Experiment	Sample ID	Cell line	Cell type	Replicate	Number of Reads	Platform	Cycles
CTCF degron rescue	ESC_WT_rep1	E14 CTCF-AID2 degron; Dox inducible CTCF-WT rescue	ESC	rep1	569753083	Novaseq 6000	2 x 50 bp paired-end
CTCF degron rescue	ESC_WT_rep2	E14 CTCF-AID2 degron; Dox inducible CTCF-WT rescue	ESC	rep2	288724070	Novaseq 6000	2 x 50 bp paired-end
CTCF degron rescue	ESC_ZF1_rep1	E14 CTCF-AID2 degron; Dox inducible CTCF-ZF1 mutant rescue	ESC	rep1	610993455	Novaseq 6000	2 x 50 bp paired-end
CTCF degron rescue	ESC_ZF1_rep2	E14 CTCF-AID2 degron; Dox inducible CTCF-ZF1 mutant rescue	ESC	rep2	322925242	Novaseq 6000	2 x 50 bp paired-end
CTCF degron rescue	NPC_WT_rep1	E14 CTCF-AID2 degron; Dox inducible CTCF-WT rescue	NPC	rep1	903235688	Novaseq 6000	2 x 50 bp paired-end
CTCF degron rescue	NPC_WT_rep2	E14 CTCF-AID2 degron; Dox inducible CTCF-WT rescue	NPC	rep2	251646283	Novaseq 6000	2 x 50 bp paired-end
CTCF degron rescue	NPC_ZF1_rep1	E14 CTCF-AID2 degron; Dox inducible CTCF-ZF1 mutant rescue	NPC	rep1	831414015	Novaseq 6000	2 x 50 bp paired-end
CTCF degron rescue	NPC_ZF1_rep2	E14 CTCF-AID2 degron; Dox inducible CTCF-ZF1 mutant rescue	NPC	rep2	251083146	Novaseq 6000	2 x 50 bp paired-end
RNA truncation	NPC_WT_E14_rep1	ES-E14TG2a (E14)	NPC	rep1	1201034246	Novaseq X	2 x 50 bp paired-end
RNA truncation	NPC_WT_E14_rep2	ES-E14TG2a (E14)	NPC	rep2	1421435419	Novaseq X	2 x 150 bp paired-end
RNA truncation	NPC_Podxl_pA_rep1	E14 Podxl pA	NPC	rep1	1286549212	Novaseq X	2 x 50 bp paired-end
RNA truncation	NPC_Podxl_pA_rep2	E14 Podxl pA	NPC	rep2	1373363747	Novaseq X	2 x 150 bp paired-end
RNA truncation	NPC_Grb10_pA_rep1	E14 Grb10 pA	NPC	rep1	981463078	Novaseq X	2 x 50 bp paired-end
RNA truncation	NPC_Grb10_pA_rep2	E14 Grb10 pA	NPC	rep2	1350486111	Novaseq X	2 x 150 bp paired-end
