## Supplementary material for "CTCF-RNA interactions orchestrate cell-specific chromatin loop organization": Table S9

### Sheet: Oligos
Table S9. DNA Oligos Used in This Study.
CRISPR-spCas9 sgRNA
Experiment and corresponding cell line	Vector and Identifier	Forward sequence	Reverse sequence	Gene Target
CTCF ZF1 deletion: E14 CTCF-ΔZF1	PX458-eBFP2-sgRNA_CTCF_ZF1 (Addgene 233090)	caccgTTTGCAGTTACACATGTCCC	aaacGGGACATGTGTAACTGCAAAc	CTCF
CTCF mAID-eGFP N-terminus tagging: E14 CTCF-AID2 degron; Dox inducible CTCF WT or ZF1 mutant rescue	PX330-sgRNA006_CTCF (Addgene 232928)	caccgTGAGGCGGTTGAAGCCATTG	aaacCAATGGCTTCAACCGCCTCAc	CTCF
Hb9 T2A-mCherry tagging: E14 CTCF-AID2 degron; Dox inducible CTCF WT or ZF1 mutant rescue	PX458-BFP-sgRNA011_Hb9	caccgCGCCCTGGAGGCAACTACTG	aaacCAGTAGTTGCCTCCAGGGCGc	Hb9
Podxl T2A-eGFP-SV40pA knock-in: E14 Podxl pA	PX459-sgRNA047_Podxl (Addgene 232932)	caccgTAATGGTGAGTGGACAGCCG	aaacCGGCTGTCCACTCACCATTAc	Podxl
Grb10 T2A-eGFP-SV40pA knock-in: E14 Grb10 pA	PX459-sgRNA048_Grb10 (Addgene 232934)	caccgGCCTGTGCACATTCTCAGGT	aaacACCTGAGAATGTGCACAGGCc	Grb10
Cloning
Experiment	Identifier	Forward sequence	Reverse sequence	Notes
Generation of KL060 - PBS-mAID-EGFP CTCF donor (Addgene 232926)	p191_PBS_SK-F/192_PBS KS-R	ggatccactagttctagagc	atcaagcttatcgataccgt	Oligos were used for amplification of Agilent plasmid #212207 pBlueScript II SK (+) (PBS) vector; then a gblock (IDT) of mAID-eGFP flanked by CTCF homology arms was cloned into the amplified product by Gibson cloning.
Generation of KL063 - pCAGGS-OsTIR1(F74G)-BpA-Frt-PGK-EM7-NeoR-bpA-Frt-Rosa26 (Addgene 232929)	p240_MluI-OsTIR-F/p241_XmaI-OsTIR-R	tcacgcgtctgcaggatatcatgacatactttcctgaag	cttacccgggtcatctcagaatcttcacaaag	Oligos were used for amplification of OsTIR(F74G) from template DNA (Addgene plasmid #140730). The amplified product was ligated to Addgene plasmid #86233 vector (restriction enzymes used: MluI & XmaI).
Generation of KL094 - pTRE3G-Flag-Halo-CTCF_WT-BGHpA-CAGGS-rtta3G-rbgpA-Frt-PGK-EM7-PuroR-bpA-Frt TIGRE donor (Addgene 232930)	p305_NotI-Flag-F/p306_PmeI-CTCF-R	tagcgcggccgcgccaccATGgactacaaggacgatgatg	ctatgtttaaacTCACCGGTCCATCATGCTG	Oligos were used for amplification of Flag-Halo-CTCF WT from template DNA (in-house plasmid). The amplified product was ligated to Addgene plasmid #156432 vector (restriction enzymes used: NotI & PmeI)
Generation of KL095 - pTRE3G-Flag-Halo-CTCF_ZF1_mutant-BGHpA-CAGGS-rtta3G-rbgpA-Frt-PGK-EM7-PuroR-bpA-Frt TIGRE donor (Addgene 232931)	p305_NotI-Flag-F/p306_PmeI-CTCF-R	tagcgcggccgcgccaccATGgactacaaggacgatgatg	ctatgtttaaacTCACCGGTCCATCATGCTG	Oligos were used for amplification of Flag-Halo-CTCF ΔZF1 from template DNA (in-house plasmid). The amplified product was ligated to Addgene plasmid #156432 vector (restriction enzymes used: NotI & PmeI)
Cloning Podxl gDNA into pBlueScript II SK (+) vector (PBS-Podxl)	p455_SalI-Podxl_5HA-F4/p456_BamHI-Podxl_3HA-R4	cgaggtcgacAGTCTTCGCAGCAACGTG	tagtggatccGCCTGACCTCTCAAACAGAAA	Oligos were used for amplification of Podxl gDNA. The amplified product was ligated to Agilent plasmid #212207 vector (restriction enzymes used: SalI and BamHI).
Cloning Grb10 gDNA into pBlueScript II SK (+) vector (PBS-Grb10)	p458_SalI-Grb10_5HA-F/p459_NotI-Grb10_3HA-R	cgaggtcgactagcagctgcaatagctgtatta	ggtggcggccgcTTCACACCAAACGCTGAAATG	Oligos were used for amplification of Grb10 gDNA. The amplified product was ligated to Agilent plasmid #212207 vector (restriction enzymes used: SalI and NotI).
Generation of KL158 – PBS-T2A-eGFP-SV40pA Podxl donor (Addgene 232936)	p434_PodxlHA-T2A-R/p435_SV40PolyA-PodxlHA-F	ccaaactcatcaatgtatcttaGGTGAGTGGACAGCCGCGGC	cctctccactgccgaattcATTATGGGAGTGAGATGCAG	Oligos were used to amplify the previously generated PBS-Podxl vector; then a gblock (IDT) of T2A-eGFP-SV40pA was cloned into the amplified vector by Gibson cloning.
Generation of KL157 – PBS-T2A-eGFP-SV40pA Grb10 donor (Addgene 232934)	p440_Grb10HA-T2A-R/p441_SV40PolyA-Grb10HA-F	CGCAGCCTGTGCACATTCTCgaattcggcagtggagaggg	ccctctccactgccgaattcGAGAATGTGCACAGGCTGCG	Oligos were used to amplify the previously generated PBS-Grb10 vector; then a gblock (IDT) of T2A-eGFP-SV40pA was cloned into the amplified vector by Gibson cloning.
Genotyping
Target and corresponding cell line	Identifier	Forward sequence	Reverse sequence	gDNA band sizes
CTCF ZF1 deletion: E14 CTCF-ΔZF1	p139_CTCF_ZF1-F2/p140_CTCF_ZF1-R2	cattgaagcactgtaacaagtc	tgtggtctctcatcagtgtggct	CTCF WT: 144 bp, CTCF ΔZF1: 102 bp
CTCF mAID-eGFP N-terminus tag: E14 CTCF-AID2 degron; Dox inducible CTCF WT or ZF1 mutant rescue	p164_CTCF-F/p279_CTCF-R	AGCACTGGTAGTTCTTTGTGGT	AGGTGGCAAGCATCTTCTTC	CTCF WT: 809 bp, mAID-eGFP-CTCF: 1772 bp
OsTIR1(F74G) knock-in: E14 CTCF-AID2 degron; Dox inducible CTCF WT or ZF1 mutant rescue	p244_OsTIR-F/p245_OsTIR-R	CAGGAGAATGAAGTGGAGGATAG	TGCACACAGAGGGTAGATAAAG	OsTIR1(F74G) knock-in: 378 bp
Hb9-T2A-mCherry tag: E14 CTCF-AID2 degron; Dox inducible CTCF WT or ZF1 mutant rescue	p312_Hb9-F3/p313_Hb9-R3	ATCTTTCGCATCCCTGCTT	CTCATCCGACTGCTCATCTG	Hb9 WT: 113 bp, Hb9-T2A-mCherry: 878 bp
Dox-inducible CTCF WT rescue knock-in: E14 CTCF-AID2 degron; Dox inducible CTCF WT rescue	p055_CTCF_ZF1-F1/p140_CTCF_ZF1-R2	GAAGCCTCCAAAGCCAACAAAAATT	tgtggtctctcatcagtgtggct	Endogenous CTCF: 447 bp, CTCF WT rescue: 135 bp
Dox-inducible CTCF ΔZF1 rescue knock-in: E14 CTCF-AID2 degron; Dox inducible CTCF ΔZF1 rescue	p055_CTCF_ZF1-F1/p140_CTCF_ZF1-R2	GAAGCCTCCAAAGCCAACAAAAATT	tgtggtctctcatcagtgtggct	Endogenous CTCF: 447 bp, CTCF ΔZF1 rescue: 93 bp
Podxl T2A-eGFP-SV40pA knock-in: E14 Podxl pA	p464_Podxl-F1/p465_Podxl-R1	CCTGCATCTCACTCCCATAA	TAGTTTCAACGACCTCCCAATAC	Podxl WT: 427 bp, Podxl T2A-eGFP-SV40pA: 1365 bp
Grb10 T2A-eGFP-SV40pA knock-in: E14 Grb10 pA	p466_Grb10-F1/p467_Grb10-R1	GTCCGTGGAAAGCCTTAACT	GGTCGGCTTCCTCAAGATTATAG	Grb10 WT: 319 bp, Grb10 T2A-eGFP-SV40pA: 1257 bp
RT-qPCR
Target	Identifier	Forward sequence	Reverse sequence
Podxl	p338_Podxl_Ex1-F/p340_Podxl_Ex2-R	TACTGTCGCCTGCATCTCAC	TTGATGTTGTGGCACTTTGG
Grb10	p355_Grb10_Ex5-F/p356_Grb10_Ex6-R	TCGGTTGCTCCTAGCTCCTT	AGACCTGGACGGGTGAGTTT
GAPDH	p336_GAPDH-F/p337_GAPDH-R	ACCACAGTCCATGCCATCAC	TCCACCACCCTGTTGCTGTA
CLIP-seq
Identifier	Sequence
RToligo	GGATCCTGAACCGCT
L3-App	/5rApp/AGATCGGAAGAGCGGTTCAG/3ddC/
L01clip2.0 (barcode)	/5Phos/NNNNATCACGNNNNNAGATCGGAAGAGCGTCGTG/3ddC/
L02clip2.0 (barcode)	/5Phos/NNNNCGATGTNNNNNAGATCGGAAGAGCGTCGTG/3ddC/
L03clip2.0 (barcode)	/5Phos/NNNNTTAGGCNNNNNAGATCGGAAGAGCGTCGTG/3ddC/
L04clip2.0 (barcode)	/5Phos/NNNNTGACCANNNNNAGATCGGAAGAGCGTCGTG/3ddC/
L05clip2.0 (barcode)	/5Phos/NNNNACAGTGNNNNNAGATCGGAAGAGCGTCGTG/3ddC/
L06clip2.0 (barcode)	/5Phos/NNNNGCCAATNNNNNAGATCGGAAGAGCGTCGTG/3ddC/
L07clip2.0 (barcode)	/5Phos/NNNNCAGATCNNNNNAGATCGGAAGAGCGTCGTG/3ddC/
L08clip2.0 (barcode)	/5Phos/NNNNACTTGANNNNNAGATCGGAAGAGCGTCGTG/3ddC/
L09clip2.0 (barcode)	/5Phos/NNNNGATCAGNNNNNAGATCGGAAGAGCGTCGTG/3ddC/
L10clip2.0 (barcode)	/5Phos/NNNNTAGCTTNNNNNAGATCGGAAGAGCGTCGTG/3ddC/
P5Solexa_s	ACACGACGCTCTTCCGATCT
P3Solexa_s	CTGAACCGCTCTTCCGATCT
P5Solexa	AATGATACGGCGACCACCGAGATCTACACTCTTTCCCTACACGACGCTCTTCCGATCT
P3Solexa	CAAGCAGAAGACGGCATACGAGATCGGTCTCGGCATTCCTGCTGAACCGCTCTTCCGATCT
